# A Reproducibility Analysis-based Statistical Framework for Residue-Residue Evolutionary Coupling Detection

**DOI:** 10.1101/2021.02.01.429092

**Authors:** Yunda Si, Yi Zhang, Chengfei Yan

**Affiliations:** School of Physics, Huazhong University of Science and Technology, China

**Keywords:** direct coupling analysis, quality control, statistical methods, contact prediction

## Abstract

Direct coupling analysis (DCA) has been widely used to infer evolutionary coupled residue pairs from the multiple sequence alignment (MSA) of homologous sequences. However, effectively selecting residue pairs with significant evolutionary couplings according to the result of DCA is a non-trivial task. In this study, we developed a general statistical framework for significant evolutionary coupling detection, referred to as IDR-DCA, which is based on reproducibility analysis of the coupling scores obtained from DCA on manually created MSA replicates. IDR-DCA was applied to select residue pairs for contact prediction for monomeric proteins, protein-protein interactions and monomeric RNAs, in which three different versions of DCA were applied. We demonstrated that with the application of IDR-DCA, the residue pairs selected using a universal threshold always yielded stable performance for contact prediction. Comparing with the application of carefully tuned coupling score cutoffs, IDR-DCA always showed better performance. The robustness of IDR-DCA was also supported through the MSA down-sampling analysis. We further demonstrated the effectiveness of applying constraints obtained from residue pairs selected by IDR-DCA to assist RNA secondary structure prediction.
