## Supplemental Data S1 for "A Reproducibility Analysis-based Statistical Framework for Residue-Residue Evolutionary Coupling Detection"

### Sheet: Protein_IDR
pdb	Effective length	Number_EVcouplings_IDR	Accuray_EVcouplings_IDR	Score_EVcouplings_IDR	Number_Gremlin_IDR	Accuray_Gremlin_IDR	Score_Gremlin_IDR	Number_CCMpred_IDR	Accuray_CCMpred_IDR	Score_CCMpred_IDR
1guuA	51	33	0.55	0.34	32	0.59	0.43	60	0.37	0.9
1brfA	54	37	0.81	0.28	29	0.86	0.35	35	0.8	0.81
1aapA	57	38	0.82	0.34	43	0.72	0.35	41	0.76	0.73
1jo8A	59	76	0.8	0.32	68	0.81	0.42	73	0.78	1.06
1ku3A	62	75	0.53	0.55	105	0.46	0.33	102	0.49	0.95
1m8aA	62	28	0.64	0.22	24	0.67	0.28	20	0.65	0.59
1c9oA	67	75	0.81	0.32	80	0.8	0.36	81	0.77	0.92
1vfyA	68	28	0.57	0.42	27	0.59	0.46	46	0.65	0.73
1ctfA	69	56	0.77	0.24	57	0.77	0.25	58	0.76	0.62
1kw4A	71	53	0.75	0.26	49	0.73	0.31	36	0.75	1.01
1cc8A	73	93	0.72	0.39	95	0.75	0.4	109	0.72	0.91
1atzA	76	81	0.67	0.33	88	0.64	0.33	87	0.61	0.92
1tifA	77	41	0.76	0.3	39	0.74	0.32	37	0.73	0.74
1h98A	78	134	0.39	0.27	110	0.45	0.29	89	0.51	0.73
1t8kA	78	126	0.63	0.37	145	0.56	0.3	145	0.57	0.83
1bdoA	81	119	0.74	0.41	133	0.71	0.32	100	0.8	0.82
1avsA	82	73	0.63	0.36	95	0.55	0.29	96	0.53	0.73
1cxyA	82	81	0.56	0.25	52	0.69	0.36	56	0.64	0.82
1i71A	84	46	0.65	0.21	45	0.64	0.2	44	0.64	0.45
1abaA	88	77	0.61	0.41	86	0.57	0.37	113	0.53	0.8
1dsxA	88	25	0.44	0.36	26	0.42	0.35	28	0.43	0.67
1smxA	88	100	0.77	0.4	121	0.69	0.31	122	0.66	0.65
1vjkA	88	101	0.72	0.32	93	0.73	0.37	74	0.77	0.82
1npsA	89	48	0.88	0.35	48	0.88	0.34	48	0.85	0.67
1pchA	89	77	0.78	0.34	73	0.75	0.36	72	0.75	0.75
1fnaA	92	103	0.76	0.53	121	0.71	0.4	117	0.71	0.93
1g9oA	92	102	0.55	0.35	149	0.47	0.24	145	0.5	0.65
1fk5A	94	9	0.67	0.29	17	0.47	0.25	7	0.71	0.63
1g2rA	95	67	0.78	0.24	36	0.89	0.34	37	0.89	0.63
1a70A	98	130	0.71	0.35	120	0.72	0.35	112	0.72	0.79
1jo0A	98	45	0.8	0.3	63	0.75	0.23	48	0.79	0.56
1mk0A	98	125	0.55	0.29	106	0.57	0.31	121	0.55	0.68
1ag6A	100	119	0.61	0.34	162	0.52	0.25	104	0.63	0.81
2hs1A	100	74	0.82	0.33	73	0.82	0.33	69	0.83	0.78
1josA	101	74	0.78	0.35	76	0.78	0.34	75	0.76	0.63
1nrvA	101	64	0.69	0.27	45	0.84	0.3	39	0.79	0.61
1svyA	102	17	0.82	0.37	16	0.81	0.36	15	0.87	0.59
1d0qA	103	91	0.74	0.45	97	0.74	0.41	99	0.73	0.79
1eazA	104	59	0.9	0.43	75	0.87	0.35	67	0.87	0.73
1iibA	104	50	0.8	0.34	51	0.8	0.32	51	0.78	0.6
1tqgA	106	91	0.59	0.46	117	0.51	0.36	136	0.47	0.78
1i1jA	107	204	0.36	0.19	152	0.44	0.19	92	0.66	0.53
1gmxA	108	156	0.65	0.48	186	0.61	0.36	201	0.57	0.9
1vmbA	108	77	0.75	0.38	77	0.75	0.36	69	0.77	0.75
1bkrA	109	58	0.78	0.25	60	0.75	0.22	60	0.77	0.44
1fqtA	110	142	0.84	0.5	183	0.77	0.36	186	0.77	0.76
1h4xA	111	138	0.6	0.43	167	0.56	0.34	172	0.55	0.78
1i4jA	111	110	0.85	0.32	105	0.86	0.31	115	0.83	0.57
1roaA	112	66	0.76	0.25	61	0.74	0.23	65	0.72	0.42
1fx2A	113	109	0.61	0.32	120	0.57	0.25	95	0.63	0.73
1wjxA	113	99	0.75	0.35	97	0.74	0.33	105	0.71	0.65
1r26A	114	156	0.61	0.45	210	0.53	0.26	233	0.48	0.72
1rw1A	115	105	0.6	0.43	108	0.61	0.39	116	0.6	0.72
1dlwA	117	75	0.75	0.37	89	0.71	0.31	107	0.67	0.65
2mhrA	119	52	0.65	0.36	54	0.65	0.32	49	0.65	0.62
1whiA	123	73	0.9	0.32	53	0.92	0.36	57	0.91	0.58
2cuaA	123	143	0.77	0.34	180	0.67	0.25	166	0.7	0.66
1c44A	124	70	0.77	0.34	81	0.73	0.29	78	0.74	0.6
1p90A	124	76	0.8	0.31	92	0.74	0.24	53	0.81	0.61
1pkoA	125	90	0.74	0.36	89	0.74	0.32	80	0.78	0.8
2phyA	126	60	0.6	0.31	74	0.58	0.26	64	0.59	0.65
1jbeA	127	309	0.54	0.43	109	0.73	0.95	133	0.72	1.13
1j3aA	130	89	0.69	0.29	91	0.68	0.24	82	0.72	0.51
1c52A	132	156	0.39	0.32	138	0.4	0.27	117	0.41	0.7
1m4jA	134	20	0.8	0.35	31	0.77	0.25	31	0.77	0.48
1vp6A	134	179	0.72	0.48	220	0.68	0.34	235	0.65	0.69
1dqgA	135	123	0.67	0.32	153	0.61	0.24	122	0.7	0.59
1gmiA	136	84	0.85	0.46	110	0.8	0.34	92	0.84	0.78
1ihzA	137	131	0.83	0.46	179	0.74	0.32	181	0.74	0.7
1ktgA	138	159	0.68	0.54	212	0.59	0.33	259	0.54	0.6
1qjpA	138	128	0.8	0.41	128	0.81	0.37	139	0.79	0.69
1gz2A	139	107	0.72	0.49	139	0.7	0.38	119	0.66	0.77
1ej8A	141	76	0.61	0.35	86	0.6	0.29	79	0.62	0.59
1kq6A	141	61	0.64	0.24	47	0.7	0.26	43	0.7	0.53
1lo7A	141	208	0.67	0.47	198	0.68	0.43	206	0.67	0.78
1tzvA	142	141	0.7	0.42	151	0.65	0.35	160	0.62	0.7
1k6kA	143	115	0.8	0.34	115	0.78	0.3	107	0.79	0.59
1i5gA	145	155	0.51	0.49	277	0.38	0.22	251	0.38	0.62
1a3aA	146	133	0.83	0.44	154	0.81	0.36	139	0.83	0.83
1nb9A	148	146	0.64	0.33	178	0.6	0.23	170	0.6	0.51
3dqgA	149	79	0.86	0.33	91	0.86	0.27	82	0.87	0.55
1a6mA	152	73	0.77	0.28	76	0.76	0.23	72	0.76	0.43
1dbxA	153	194	0.8	0.33	159	0.85	0.31	164	0.83	0.58
1jl1A	153	142	0.69	0.42	150	0.71	0.33	146	0.71	0.73
1jyhA	156	136	0.76	0.4	148	0.76	0.29	147	0.76	0.58
1bebA	157	61	0.69	0.3	69	0.68	0.23	75	0.63	0.44
1hfcA	158	77	0.7	0.39	113	0.65	0.26	105	0.68	0.57
1htwA	159	142	0.71	0.39	143	0.71	0.33	149	0.7	0.6
1d1qA	160	160	0.76	0.46	184	0.7	0.35	187	0.7	0.63
1jvwA	161	235	0.63	0.39	238	0.67	0.27	253	0.65	0.57
1kqrA	161	1	1	0.14	1	1	0.11	1	1	0.16
2arcA	162	140	0.67	0.39	175	0.6	0.28	168	0.61	0.6
1lpyA	163	111	0.62	0.3	112	0.62	0.23	114	0.62	0.44
1fl0A	165	105	0.8	0.37	102	0.8	0.28	107	0.8	0.47
1mugA	166	115	0.64	0.42	169	0.61	0.27	194	0.59	0.49
1cjwA	167	244	0.59	0.54	336	0.49	0.31	344	0.48	0.72
1ek0A	169	212	0.63	0.49	365	0.46	0.26	216	0.62	0.76
1wkcA	169	202	0.7	0.34	211	0.7	0.28	217	0.67	0.61
1cznA	170	249	0.58	0.38	220	0.65	0.3	229	0.62	0.66
1dmgA	173	103	0.84	0.31	128	0.82	0.22	120	0.82	0.42
1f6bA	177	97	0.71	0.35	104	0.7	0.28	138	0.61	0.54
1jfuA	177	245	0.56	0.42	308	0.53	0.24	324	0.51	0.53
1ne2A	177	89	0.84	0.3	110	0.76	0.21	119	0.71	0.5
1d4oA	178	144	0.49	0.41	179	0.43	0.28	155	0.48	0.55
1im5A	180	225	0.78	0.42	247	0.77	0.3	237	0.77	0.67
1jwqA	180	249	0.85	0.41	282	0.79	0.31	279	0.8	0.7
1ej0A	181	171	0.58	0.42	297	0.44	0.23	261	0.48	0.53
1h0pA	183	209	0.75	0.38	236	0.74	0.28	264	0.69	0.54
1behA	185	58	0.81	0.26	62	0.81	0.18	66	0.8	0.35
1gbsA	186	199	0.62	0.32	212	0.58	0.23	194	0.62	0.5
1rybA	187	156	0.8	0.41	163	0.79	0.31	179	0.78	0.6
1fvkA	189	200	0.57	0.39	200	0.56	0.27	196	0.56	0.55
1i58A	190	206	0.61	0.48	319	0.51	0.26	333	0.49	0.59
1jbkA	190	198	0.4	0.33	111	0.51	0.34	210	0.44	0.5
1lm4A	190	159	0.72	0.41	152	0.7	0.34	127	0.72	0.7
1aoeA	193	181	0.63	0.5	280	0.54	0.26	299	0.53	0.59
1fvgA	193	209	0.7	0.36	242	0.64	0.24	201	0.67	0.49
1hh8A	193	214	0.64	0.6	364	0.4	0.31	365	0.4	0.63
1vhuA	193	202	0.71	0.31	238	0.68	0.22	227	0.69	0.43
1kidA	194	96	0.81	0.32	133	0.74	0.19	93	0.83	0.44
1qf9A	195	161	0.61	0.57	319	0.44	0.27	312	0.45	0.57
3borA	195	233	0.69	0.45	267	0.63	0.31	281	0.62	0.61
1chdA	199	216	0.86	0.4	201	0.86	0.33	208	0.84	0.58
1atlA	201	86	0.83	0.3	86	0.83	0.23	91	0.82	0.48
1w0hA	201	264	0.68	0.39	239	0.7	0.32	287	0.66	0.56
1hdoA	206	289	0.73	0.55	356	0.68	0.33	380	0.66	0.68
1xkrA	206	29	0.83	0.24	31	0.77	0.17	34	0.82	0.37
1k7jA	207	209	0.77	0.39	237	0.73	0.29	222	0.73	0.56
1h2eA	208	245	0.79	0.53	316	0.72	0.31	278	0.75	0.69
1dixA	209	38	0.71	0.28	49	0.71	0.18	42	0.71	0.34
1jkxA	210	308	0.66	0.38	314	0.65	0.28	255	0.68	0.68
1hxnA	211	120	0.67	0.23	133	0.64	0.16	89	0.69	0.37
1ckeA	213	171	0.71	0.43	222	0.65	0.27	203	0.68	0.56
1iwdA	216	146	0.78	0.41	246	0.69	0.23	228	0.71	0.56
1jfxA	218	228	0.73	0.28	257	0.7	0.19	227	0.73	0.39
5ptpA	223	232	0.84	0.51	304	0.77	0.31	285	0.78	0.67
1i1nA	225	239	0.77	0.29	227	0.78	0.22	161	0.84	0.5
1o1zA	227	283	0.77	0.4	350	0.72	0.26	344	0.71	0.57
2tpsA	227	221	0.67	0.52	379	0.54	0.26	405	0.51	0.51
1k7cA	234	223	0.7	0.46	276	0.66	0.26	266	0.67	0.54
1ny1A	236	257	0.69	0.39	325	0.66	0.25	250	0.69	0.5
1rw7A	236	206	0.8	0.39	233	0.77	0.25	288	0.74	0.45
1fcyA	237	22	0.73	0.28	52	0.65	0.16	26	0.65	0.32
1xdzA	239	182	0.82	0.38	213	0.79	0.26	200	0.78	0.51
1xffA	239	293	0.8	0.47	338	0.78	0.28	332	0.79	0.61
1gzcA	240	57	0.95	0.31	51	0.96	0.23	50	0.96	0.38
1ql0A	242	119	0.79	0.25	129	0.79	0.17	129	0.78	0.32
1tqhA	243	274	0.74	0.56	330	0.68	0.31	329	0.67	0.57
2vxnA	250	197	0.77	0.38	265	0.71	0.21	257	0.73	0.43
1bsgA	267	287	0.64	0.61	327	0.58	0.34	349	0.58	0.63

### Sheet: PPI
pdb	Effective length	Number_EVcouplings_IDR	Accuray_EVcouplings_IDR	Score_EVcouplings_IDR	Number_Gremlin_IDR	Accuray_Gremlin_IDR	Score_Gremlin_IDR	Number_CCMpred_IDR	Accuray_CCMpred_IDR	Score_CCMpred_IDR
3G5O_A_3G5O_B	181	39	0.49	0.16	31	0.52	0.12	29	0.59	0.24
2D1P_B_2D1P_C	215	4	1	0.15	6	0.83	0.09	4	1	0.15
3RPF_A_3RPF_D	218	32	0.69	0.2	47	0.62	0.11	26	0.73	0.24
2WDQ_C_2WDQ_D	245	0			0			0
1TYG_B_1TYG_A	308	62	0.71	0.16	54	0.74	0.11	57	0.72	0.18
3OAA_H_3OAA_G	423	26	0.77	0.17	54	0.67	0.08	53	0.66	0.13
3RRL_A_3RRL_B	438	91	0.84	0.22	115	0.82	0.1	117	0.8	0.17
3A0R_A_3A0R_B	466	356	0.66	0.27	402	0.61	0.16	404	0.6	0.33
1RM6_B_1RM6_C	486	111	0.88	0.21	169	0.86	0.09	167	0.86	0.16
3MML_A_3MML_B	499	49	0.98	0.2	78	0.91	0.09	74	0.93	0.15
2ONK_A_2ONK_C	502	239	0.73	0.26	215	0.74	0.15	242	0.7	0.23
1EFP_A_1EFP_B	561	104	0.91	0.19	85	0.92	0.1	67	0.94	0.16
3PNL_A_3PNL_B	565	109	0.78	0.15	104	0.8	0.08	123	0.78	0.11
1EP3_A_1EP3_B	573	23	0.74	0.19	85	0.72	0.06	82	0.72	0.1
3IP4_B_3IP4_C	576	75	0.79	0.14	105	0.74	0.06	100	0.75	0.1
3IP4_A_3IP4_C	586	142	0.85	0.15	191	0.81	0.06	185	0.81	0.11
4HR7_A_4HR7_B	606	105	0.86	0.16	101	0.82	0.08	101	0.81	0.13
1ZUN_A_1ZUN_B	631	61	0.75	0.14	45	0.84	0.07	37	0.81	0.11
1QOP_A_1QOP_B	658	122	0.76	0.18	246	0.72	0.06	219	0.72	0.11
2NU9_A_2NU9_B	677	120	0.87	0.12	107	0.85	0.06	93	0.85	0.09
1W85_A_1W85_B	689	179	0.86	0.18	211	0.82	0.07	204	0.82	0.12
1I1Q_A_1I1Q_B	705	122	0.71	0.14	89	0.74	0.07	97	0.71	0.11
2Y69_A_2Y69_B	741	63	0.83	0.17	84	0.77	0.06	103	0.78	0.1
2Y69_A_2Y69_C	773	20	0.9	0.18	55	0.78	0.05	44	0.75	0.09
2VPZ_A_2VPZ_B	928	101	0.78	0.09	100	0.74	0.04	96	0.74	0.07
1RM6_A_1RM6_C	931	189	0.88	0.14	252	0.85	0.05	221	0.85	0.09
3IP4_A_3IP4_B	961	237	0.79	0.11	154	0.84	0.05	136	0.85	0.09
1B70_A_1B70_B	1041	242	0.76	0.11	206	0.73	0.05	195	0.71	0.08
1RM6_A_1RM6_B	1094	294	0.87	0.11	275	0.86	0.05	261	0.86	0.09
1BXR_A_1BXR_B	1453	126	0.77	0.12	160	0.79	0.03	146	0.79	0.05

### Sheet: RNA
pdb	Effective length	Number_EVcouplings_IDR	Accuray_EVcouplings_IDR	Score_EVcouplings_IDR	Number_Gremlin_IDR	Accuray_Gremlin_IDR	Score_Gremlin_IDR	Number_CCMpred_IDR	Accuray_CCMpred_IDR	Score_CCMpred_IDR
5BTM_A	24	0			0			0
4ENC_A	50	12	1	0.35	10	1	0.88	11	1	0.75
5LYS_A	57	17	1	0.49	14	1	0.38	16	1	0.45
4XWF_A	63	18	0.72	0.16	14	0.79	0.29	17	0.76	0.35
4YAZ_A	70	29	0.83	0.28	23	0.91	0.48	25	0.84	0.66
1EHZ_A	71	38	0.84	0.25	34	0.88	0.26	31	0.9	0.52
3CW5_A	71	44	0.66	0.22	27	0.81	0.61	27	0.81	0.82
4TZX_X	71	27	0.93	0.27	20	1	0.44	29	0.86	0.35
1Z43_A	73	37	0.7	0.22	33	0.7	0.24	34	0.65	0.44
3OX0_A	74	28	0.79	0.28	18	0.89	0.56	19	0.89	0.69
3Q3Z_A	75	26	0.96	0.36	23	0.96	0.47	20	0.95	0.8
3D2G_A	76	37	0.76	0.29	23	0.87	0.5	46	0.67	0.42
6CU1_A	77	22	0.91	0.15	19	0.95	0.18	18	0.94	0.27
4L81_A	83	19	0.95	0.23	16	0.94	0.36	17	0.94	0.44
1GID_A	85	94	0.5	0.22	43	0.7	0.34	40	0.72	0.54
3RG5_A	86	24	0.88	0.21	27	0.78	0.15	27	0.78	0.31
4RUM_A	87	20	0.95	0.21	18	1	0.21	14	1	0.34
3GX5_A	89	35	0.86	0.21	23	1	0.46	26	1	0.53
4LVV_A	89	39	0.77	0.19	32	0.81	0.21	42	0.69	0.26
5T83_A	90	15	1	0.3	12	1	0.47	12	1	0.54
3SUH_X	98	41	0.68	0.2	32	0.72	0.27	33	0.76	0.4
6DNR_A	98	17	1	0.65	17	1	0.38	16	1	0.62
4WFL_A	102	36	0.92	0.23	33	0.94	0.19	31	0.94	0.32
3BWP_A	108	24	0.08	0.23	14	0.07	0.59	14	0.07	0.81
3F2Q_X	108	24	0.96	0.35	18	0.94	0.33	27	0.96	0.3
4QLN_A	114	34	0.88	0.48	36	0.86	0.31	29	0.97	0.58
1NBS_A	120	30	0.93	0.29	37	0.84	0.13	40	0.78	0.21
2H0S_B	121	41	0.71	0.36	32	0.72	0.32	29	0.79	0.51
1U9S_A	148	69	0.74	0.38	57	0.81	0.37	66	0.77	0.41
1Y0Q_A	155	98	0.63	0.29	68	0.68	0.3	65	0.66	0.43
4GXY_A	158	145	0.54	0.27	106	0.68	0.22	193	0.52	0.23
4Y1O_A	159	43	0.81	0.38	34	0.82	0.56	37	0.84	0.5
3PDR_A	161	41	0.93	0.2	31	0.9	0.17	31	0.9	0.24
3DIL_A	173	83	0.73	0.45	84	0.71	0.24	76	0.76	0.46
2A64_A	272	82	0.94	0.24	69	0.99	0.15	78	0.96	0.16
1FFZ_A	492	92	0.99	0.14	90	0.99	0.05	97	0.97	0.06
