## Supplemental Data S2 for "A Reproducibility Analysis-based Statistical Framework for Residue-Residue Evolutionary Coupling Detection"

### Sheet: Protein_Score
pdb	Effective length	Number_EVcouplings_score	Accuray_EVcouplings_score	Number_Gremlin_score	Accuray_Gremlin_score	Number_CCMpred_score	Accuray_CCMpred_score
1guuA	51	29	0.62	52	0.42	137	0.23
1brfA	54	19	0.84	41	0.8	48	0.77
1aapA	57	24	0.83	56	0.7	40	0.75
1jo8A	59	61	0.82	95	0.73	202	0.43
1ku3A	62	92	0.5	115	0.44	239	0.25
1m8aA	62	4	0.75	23	0.65	7	0.71
1c9oA	67	62	0.85	97	0.71	135	0.59
1vfyA	68	26	0.58	52	0.65	45	0.67
1ctfA	69	31	0.87	48	0.77	39	0.82
1kw4A	71	25	0.76	52	0.71	312	0.2
1cc8A	73	86	0.73	126	0.63	203	0.44
1atzA	76	63	0.76	96	0.6	205	0.39
1tifA	77	28	0.71	44	0.73	39	0.69
1h98A	78	65	0.6	112	0.45	90	0.5
1t8kA	78	119	0.66	148	0.55	199	0.44
1bdoA	81	115	0.76	147	0.68	123	0.73
1avsA	82	64	0.66	94	0.55	96	0.53
1cxyA	82	41	0.73	68	0.63	74	0.59
1i71A	84	4	0.75	21	0.86	3	1
1abaA	88	73	0.63	110	0.54	152	0.46
1dsxA	88	19	0.47	39	0.49	22	0.45
1smxA	88	96	0.78	127	0.68	100	0.74
1vjkA	88	77	0.79	111	0.73	99	0.74
1npsA	89	37	0.89	57	0.86	39	0.87
1pchA	89	61	0.77	97	0.74	75	0.75
1fnaA	92	114	0.74	148	0.65	187	0.56
1g9oA	92	79	0.58	114	0.54	93	0.58
1fk5A	94	1	1	6	0.83	3	1
1g2rA	95	28	0.86	48	0.85	25	0.88
1a70A	98	111	0.75	151	0.63	128	0.68
1jo0A	98	24	0.88	43	0.79	21	0.86
1mk0A	98	77	0.64	119	0.55	100	0.57
1ag6A	100	84	0.71	126	0.59	156	0.54
2hs1A	100	48	0.88	95	0.73	83	0.77
1josA	101	60	0.82	91	0.69	55	0.82
1nrvA	101	24	0.92	48	0.83	19	0.89
1svyA	102	9	0.78	22	0.77	3	0.67
1d0qA	103	99	0.72	158	0.65	117	0.69
1eazA	104	62	0.9	90	0.83	68	0.87
1iibA	104	32	0.78	52	0.81	30	0.77
1tqgA	106	105	0.57	159	0.45	166	0.44
1i1jA	107	36	0.89	56	0.82	38	0.84
1gmxA	108	177	0.62	217	0.55	348	0.4
1vmbA	108	66	0.77	94	0.71	74	0.74
1bkrA	109	12	0.83	25	0.84	4	1
1fqtA	110	167	0.79	216	0.75	203	0.75
1h4xA	111	141	0.6	195	0.49	199	0.49
1i4jA	111	83	0.86	117	0.82	70	0.84
1roaA	112	24	0.79	37	0.73	12	0.92
1fx2A	113	79	0.73	106	0.63	94	0.64
1wjxA	113	81	0.75	108	0.73	87	0.75
1r26A	114	168	0.58	188	0.57	224	0.5
1rw1A	115	106	0.6	161	0.55	110	0.62
1dlwA	117	61	0.77	97	0.68	72	0.74
2mhrA	119	41	0.71	67	0.64	33	0.7
1whiA	123	51	0.94	76	0.88	32	0.97
2cuaA	123	102	0.83	143	0.78	126	0.82
1c44A	124	53	0.89	79	0.75	50	0.9
1p90A	124	41	0.83	68	0.81	23	0.96
1pkoA	125	72	0.83	101	0.7	100	0.68
2phyA	126	32	0.72	58	0.66	42	0.69
1jbeA	127	315	0.53	349	0.48	290	0.54
1j3aA	130	56	0.75	69	0.71	43	0.77
1c52A	132	88	0.45	113	0.42	96	0.44
1m4jA	134	10	0.8	20	0.8	2	0.5
1vp6A	134	208	0.68	249	0.64	214	0.68
1dqgA	135	80	0.75	117	0.68	72	0.75
1gmiA	136	93	0.83	126	0.79	103	0.83
1ihzA	137	157	0.8	200	0.74	161	0.78
1ktgA	138	228	0.58	244	0.56	157	0.63
1qjpA	138	126	0.8	171	0.75	120	0.81
1gz2A	139	127	0.71	179	0.69	126	0.65
1ej8A	141	52	0.67	84	0.61	41	0.66
1kq6A	141	29	0.72	39	0.74	17	0.76
1lo7A	141	227	0.64	274	0.57	224	0.63
1tzvA	142	139	0.7	176	0.63	151	0.64
1k6kA	143	88	0.82	119	0.77	62	0.76
1i5gA	145	198	0.46	185	0.47	160	0.49
1a3aA	146	143	0.81	199	0.74	167	0.8
1nb9A	148	111	0.7	141	0.65	94	0.7
3dqgA	149	56	0.86	77	0.87	42	0.93
1a6mA	152	34	0.82	50	0.78	14	0.79
1dbxA	153	133	0.89	174	0.82	86	0.9
1jl1A	153	142	0.69	174	0.67	147	0.71
1jyhA	156	126	0.76	148	0.76	95	0.77
1bebA	157	31	0.74	47	0.7	15	0.73
1hfcA	158	68	0.72	93	0.69	56	0.73
1htwA	159	127	0.72	166	0.67	103	0.77
1d1qA	160	175	0.73	223	0.67	137	0.77
1jvwA	161	196	0.71	217	0.7	150	0.79
1kqrA	161	0		0		0
2arcA	162	125	0.69	158	0.61	99	0.71
1lpyA	163	68	0.72	81	0.69	34	0.76
1fl0A	165	77	0.86	93	0.8	33	0.85
1mugA	166	114	0.64	151	0.62	64	0.64
1cjwA	167	357	0.48	366	0.48	333	0.49
1ek0A	169	264	0.55	314	0.5	243	0.59
1wkcA	169	166	0.7	201	0.7	160	0.71
1cznA	170	206	0.68	226	0.63	176	0.7
1dmgA	173	65	0.88	85	0.84	32	0.84
1f6bA	177	64	0.81	90	0.76	47	0.83
1jfuA	177	244	0.56	239	0.59	152	0.66
1ne2A	177	40	0.92	50	0.92	30	0.93
1d4oA	178	139	0.5	169	0.45	83	0.57
1im5A	180	227	0.78	257	0.76	214	0.79
1jwqA	180	239	0.86	289	0.79	264	0.81
1ej0A	181	172	0.58	207	0.55	104	0.68
1h0pA	183	181	0.77	225	0.74	123	0.76
1behA	185	15	1	19	0.95	4	1
1gbsA	186	145	0.7	163	0.67	95	0.79
1rybA	187	151	0.79	176	0.78	120	0.79
1fvkA	189	177	0.58	184	0.57	109	0.65
1i58A	190	249	0.58	272	0.55	158	0.71
1jbkA	190	114	0.54	153	0.47	47	0.74
1lm4A	190	152	0.72	173	0.71	113	0.72
1aoeA	193	231	0.61	244	0.59	175	0.61
1fvgA	193	169	0.75	187	0.71	95	0.77
1hh8A	193	295	0.51	381	0.38	276	0.5
1vhuA	193	131	0.76	160	0.74	64	0.81
1kidA	194	56	0.88	63	0.87	22	0.86
1qf9A	195	281	0.46	275	0.48	148	0.62
3borA	195	271	0.64	286	0.62	154	0.69
1chdA	199	205	0.85	228	0.82	116	0.86
1atlA	201	45	0.82	57	0.81	18	0.83
1w0hA	201	247	0.7	269	0.67	185	0.74
1hdoA	206	392	0.65	412	0.63	339	0.7
1xkrA	206	1	1	2	0	0
1k7jA	207	192	0.79	239	0.73	113	0.79
1h2eA	208	301	0.75	332	0.71	248	0.77
1dixA	209	11	0.82	11	0.73	1	1
1jkxA	210	268	0.69	306	0.64	221	0.72
1hxnA	211	35	0.8	40	0.8	5	0.8
1ckeA	213	178	0.71	200	0.68	114	0.79
1iwdA	216	136	0.77	172	0.77	97	0.77
1jfxA	218	117	0.78	127	0.77	38	0.82
5ptpA	223	296	0.78	321	0.75	238	0.8
1i1nA	225	141	0.87	152	0.86	64	0.89
1o1zA	227	267	0.79	310	0.74	227	0.78
2tpsA	227	337	0.59	304	0.59	130	0.75
1k7cA	234	251	0.69	237	0.7	140	0.76
1ny1A	236	240	0.72	263	0.7	117	0.78
1rw7A	236	191	0.81	186	0.8	82	0.88
1fcyA	237	4	0.5	7	0.71	0
1xdzA	239	148	0.82	165	0.83	74	0.88
1xffA	239	339	0.78	317	0.8	221	0.83
1gzcA	240	28	0.96	33	0.94	1	1
1ql0A	242	41	0.88	42	0.83	4	1
1tqhA	243	375	0.66	354	0.67	223	0.76
2vxnA	250	166	0.78	181	0.77	86	0.77
1bsgA	267	494	0.52	414	0.56	265	0.62

### Sheet: PPI_Score
pdb	Effective length	Number_EVcouplings_score	Accuray_EVcouplings_score	Number_Gremlin_score	Accuray_Gremlin_score	Number_CCMpred_score	Accuray_CCMpred_score
3G5O_A_3G5O_B	181	12	1	32	0.75	13	1
2D1P_B_2D1P_C	215	0		0		0
3RPF_A_3RPF_D	218	6	0.67	21	0.57	3	0.67
2WDQ_C_2WDQ_D	245	1	1	1	1	0
1TYG_B_1TYG_A	308	4	1	8	0.88	1	1
3OAA_H_3OAA_G	423	0		1	1	0
3RRL_A_3RRL_B	438	17	0.71	17	0.71	0
3A0R_A_3A0R_B	466	43	0.51	54	0.5	35	0.57
1RM6_B_1RM6_C	486	12	1	17	0.94	1	1
3MML_A_3MML_B	499	4	0.75	5	0.8	0
2ONK_A_2ONK_C	502	33	0.91	34	0.91	19	1
1EFP_A_1EFP_B	561	21	1	20	1	4	1
3PNL_A_3PNL_B	565	0		0		0
1EP3_A_1EP3_B	573	1	1	1	1	0
3IP4_B_3IP4_C	576	3	1	3	1	0
3IP4_A_3IP4_C	586	11	1	10	1	2	1
4HR7_A_4HR7_B	606	1	1	1	1	0
1ZUN_A_1ZUN_B	631	2	0.5	2	0.5	0
1QOP_A_1QOP_B	658	12	1	8	1	0
2NU9_A_2NU9_B	677	1	0	1	0	0
1W85_A_1W85_B	689	9	0.67	8	0.62	0
1I1Q_A_1I1Q_B	705	7	1	6	1	1	1
2Y69_A_2Y69_B	741	4	1	2	1	0
2Y69_A_2Y69_C	773	1	1	1	1	0
2VPZ_A_2VPZ_B	928	0		0		0
1RM6_A_1RM6_C	931	4	1	1	1	0
3IP4_A_3IP4_B	961	0		0		0
1B70_A_1B70_B	1041	4	1	2	1	0
1RM6_A_1RM6_B	1094	0		0		0
1BXR_A_1BXR_B	1453	0		0		0

### Sheet: RNA_Score
pdb	Effective length	Number_EVcouplings_score	Accuray_EVcouplings_score	Number_Gremlin_score	Accuray_Gremlin_score	Number_CCMpred_score	Accuray_CCMpred_score
5BTM_A	24	0		0		0
4ENC_A	50	13	0.92	14	0.93	15	0.93
5LYS_A	57	19	1	19	1	18	0.94
4XWF_A	63	12	0.83	13	0.85	14	0.79
4YAZ_A	70	27	0.85	26	0.85	35	0.71
1EHZ_A	71	36	0.86	29	0.93	44	0.86
3CW5_A	71	36	0.75	29	0.83	44	0.77
4TZX_X	71	26	0.92	23	0.91	26	0.88
1Z43_A	73	29	0.83	27	0.78	38	0.63
3OX0_A	74	25	0.84	22	0.77	29	0.72
3Q3Z_A	75	27	0.96	26	0.96	27	0.93
3D2G_A	76	37	0.76	32	0.81	46	0.67
6CU1_A	77	12	1	12	1	11	1
4L81_A	83	16	0.94	16	0.94	18	0.94
1GID_A	85	75	0.55	48	0.65	63	0.56
3RG5_A	86	23	0.91	20	0.95	22	0.91
4RUM_A	87	14	1	13	1	13	1
3GX5_A	89	29	0.97	26	1	28	1
4LVV_A	89	28	0.86	25	0.92	26	0.88
5T83_A	90	16	1	13	1	13	1
3SUH_X	98	34	0.71	30	0.77	31	0.74
6DNR_A	98	21	0.9	19	1	18	1
4WFL_A	102	30	0.93	28	0.93	27	0.93
3BWP_A	108	17	0.12	16	0.12	20	0.1
3F2Q_X	108	27	0.96	20	0.95	20	0.95
4QLN_A	114	44	0.8	36	0.86	37	0.81
1NBS_A	120	29	0.93	21	1	21	1
2H0S_B	121	46	0.67	33	0.73	38	0.68
1U9S_A	148	90	0.66	59	0.78	66	0.77
1Y0Q_A	155	97	0.63	68	0.68	70	0.67
4GXY_A	158	133	0.58	74	0.77	61	0.84
4Y1O_A	159	45	0.78	39	0.85	40	0.85
3PDR_A	161	31	0.94	15	0.93	10	0.9
3DIL_A	173	116	0.63	75	0.76	82	0.72
2A64_A	272	73	0.99	27	1	15	1
1FFZ_A	492	19	1	0		0
